# To be or not to be an anti-CRISPR: AcrIII-1 and the importance of working with native biological systems

**DOI:** 10.1101/2023.01.10.523387

**Authors:** Laura Martínez-Alvarez, Dominic Stickel, Andrea Salegi-Díez, Yuvaraj Bhoobalan-Chitty, Xu Peng

## Abstract

Viral members of the protein family DUF1874 have been reported to act as anti-CRISPR (acr) proteins that degrade cyclic tetra-adenylate (cA_4_), a nucleotide second messenger produced after the activation of several type III CRISPR-Cas systems in bacteria and archaea. Specifically, protein SIRV1 gp29 inhibits type III-A and type III-B CRISPR systems in plasmid-born assays in heterologous systems. In this work, we investigate the function of SIRV1 gp29 and its close homolog SIRV2 gp37 in a native biological context, i.e. in cultures infected by SIRV2. SIRV2 was selected instead of SIRV1 because the latter is not available any more from any laboratories. We demonstrate that gp37 has no anti-CRISPR activity during infection of *Saccharolobus islandicus* LAL14/1 with SIRV2, although it is able to protect SIRV2 from type III targeting when expressed from a plasmid. The inability of gp37 to act as an acr in the native, biological system is due to the protein expression timing: gp37 is a middle/late gene, thus unable to inhibit CRISPR-Cas targeting at the onset of infection. On the other hand, we find that while gp37 is a non-essential gene, it confers a mild replicative advantage to the virus. This advantage is mediated, in hosts with active CRISPR-Cas targeting, by the interaction between gp37 and host protein SiL_1451, which results in the inhibition of the lysine methyltransferase activity of SiL_1451, responsible for extensive methylation of surface lysines of two-thirds of the cellular proteins. Heterologous gene expression from a plasmid-borne non-native promoter has allowed the discovery and characterization of dozens of prokaryotic defense systems in recent years. Although this experimental strategy has several advantages, our study highlights the importance of validating relevant results under native conditions, and the limitations of extrapolating results obtained using heterologous systems.
