## Supplementary Tables for "To be or not to be an anti-CRISPR: AcrIII-1 and the importance of working with native biological systems"

### Sheet: ST1. Strains
Supplementary Table 1. List of strains used in this work
Cellular strain	Reference
Saccharolobus islandicus LAL14/1 Darrays	He et al. 2017
Saccharolobus islandicus LAL14/1 Dcas6(I-D)	Bhoobalan-Chitty et al. 2019
Saccharolobus islandicus LAL14/1 Darrays DI-A DI-D (Cmr-a strain)	Bhoobalan-Chitty et al. 2019
Saccharolobus islandicus LAL14/1 Darrays DI-A DI-D pCgp39 (Cmr-a strain with a crRNA targeting SIRV2gp39)	Bhoobalan-Chitty et al. 2019
Saccharolobus islandicus LAL14/1 Darrays pGE-KO-gp37	This work
Saccharolobus islandicus LAL14/1 Darrays pGE-N-HA-gp37	This work
Saccharolobus islandicus LAL14/1 Darrays pGE-Para-gp29	This work
Saccharolobus islandicus LAL14/1 Darrays KD.SiL1451	This work
Saccharolobus islandicus LAL14/1 Dcas6(I-D) KD.SiL1451	This work
Saccharolobus islandicus LAL14/1 pEXA3-gp37-Chis	This work
Saccharolobus islandicus LAL14/1 pEXA3-gp37-Chis	This work
Saccharolobus islandicus LAL14/1 pEXA3-gp37D28A-Chis	This work
Saccharolobus islandicus LAL14/1 pEXA3-gp37R29A-Chis	This work
Saccharolobus islandicus LAL14/1 pEXA3-gp37H47A-Chis	This work
Saccharolobus islandicus LAL14/1 pEXA3-gp37L98A-Chis	This work
Saccharolobus islandicus LAL14/1 pEXA3-gp37E102A-Chis	This work
Saccharolobus islandicus LAL14/1 pEXA3-SiL1451-Nhis	This work
Saccharolobus islandicus LAL14/1 pEXA3-SiL1451D34A-Nhis	This work
Saccharolobus islandicus LAL14/1 pEXA3-SiL1451E129A-Nhis	This work
Saccharolobus islandicus LAL14/1 pEXA3-SiL1451R133A-Nhis	This work
Saccharolobus islandicus LAL14/1 pEXA3-SiL1451M148A-Nhis	This work
Saccharolobus islandicus LAL14/1 Darrays pGE1-IA.SIRV2gp38.sp	This work
Saccharolobus islandicus LAL14/1 Darrays pGE1-IA.SIRV2gp303.noPAM.sp	This work
Viral strain	Genotype	Reference
SIRV2 parental	SIRV2M	He et al. 2018
SIRV2 DacrIIIB1	SIRV2M Dgp48	Bhoobalan-Chitty et al. 2019
SIRV2MDacrIII-1	SIRV2M Dgp37	This work
SIRV2 Dacrs	SIRV2M Dgp37,gp48	This work
SIRV2 N-HA-gp37	SIRV2M N-HA-gp37	This work
SIRV2 DacrIIIB-1 Para-gp29	SIRV2M Dgp48 ÑPara-gp29	This work
SIRV2 dgp37	SIRV2M gp37H47A	This work
SIRV2 (+gp29)	SIRV2M gp37::gp29	This work

### Sheet: ST2. Plasmids
Supplementary Table 2. List of plasmids used in this work
Plasmid	Reference	Comments
p15AIE	Lin et al. 2020	Vector for inducible protein expression in E. coli
p15AIE-gp29-Chis	This work	SIRV1gp29 expression in E. coli
p15AIE-gp37-Chis	This work	SIRV2gp37 expression in E. coli
p15AIE-gp37A49S-Chis	This work	SIRV2gp37A49S expression in E. coli
pGE1	He et al. 2017	Vector with subtype I-A mini-CRISPR array
pGE2	He et al. 2017	Vector with subtype I-D mini-CRISPR array
pGE1-MCS	Li et al. 2022	Vector with subtype I-A mini-CRISPR array and a multiple cloning site
pGE2-MCS	Li et al. 2022	Vector with subtype I-D mini-CRISPR array and a multiple cloning site
pEXA3	He et al. 2015	Vector for inducible protein expression in S. islandicus
pEXA3-SIRV2gp37	This work	Arabinose-inducible expression of SIRV2gp37 in S. islandicus
pEXA3-SIRV2gp29	This work	Arabinose-inducible expression of SIRV1gp29 in S. islandicus
pGE-KO-gp37	This work	Knockout of gp37 in SIRV2
pGE-N-HA-gp37	This work	Hemagglutinin tagging of viral genomic SIRV2gp37
pGE-Para-gp29	This work	Insertion of arabinose-inducible SIRV1gp29 into SIRV2
pKD-SiL1451	This work	Knockdown of SiL1451 expresion
pGE-dgp37	This work	Arabinose-inducible expression of catalytically dead gp37H47A
p15AIE-gp37H47A-Chis	This work	Expression of SIRV2gp37H47A C-terminal His tagged in E. coli
p15AIE-gp37D28A-Chis	This work	Expression of SIRV2gp37D28A C-terminal His tagged in E. coli
p15AIE-gp37R29A-Chis	This work	Expression of SIRV2gp37R29A C-terminal His tagged in E. coli
p15AIE-gp37L98A-Chis	This work	Expression of SIRV2gp37L98A C-terminal His tagged in E. coli
p15AIE-gp37E102A-Chis	This work	Expression of SIRV2gp37E102A C-terminal His tagged in E. coli
p15AIE-gp37Y101A-Chis	This work	Expression of SIRV2gp37Y101A C-terminal His tagged in E. coli
pET30a	Sigma-Aldrich catalog no. 69077	Protein expression in E. coli
pETDuet-1	Sigma-Aldrich catalog no. 71146	Protein expression in E. coli
pETDuet-Nhis-SiL1451	This work	Expression of N-terminal His-tagged SiL1451 in E. coli
pET30-SiL1451-Chis	This work	Expression of C-terminal His-tagged SiL1451 in E. coli
pET30-SiL1451-notag	This work	Expression of untagged SiL1451 in E. coli
pET30-SiL1451D34A	This work	Expression of N-terminal His-tagged SiL1451D34A in E. coli (catalytically dead methyltransferase activity)
pET30-SiL1451E129A	This work	Expression of N-terminal His-tagged SiL1451E129A in E. coli
pET30-SiL1451R133A	This work	Expression of N-terminal His-tagged SiL1451R133A in E. coli
pET30-SiL1451M148A	This work	Expression of N-terminal His-tagged SiL1451M148A in E. coli
pET30-SiL1451K142A	This work	Expression of N-terminal His-tagged SiL1451K142A in E. coli
pET30-Cren7	This work	Expression of S. islandicus Cren7 in E. coli
pEXA-gp37-Chis	This work	Expression of C-terminal His-tagged SIRV2gp37 in S. islandicus
pEXA-gp37D28A-Chis	This work	Expression of C-terminal His-tagged SIRV2gp37D28A in S. islandicus
pEXA-gp37R29A-Chis	This work	Expression of C-terminal His-tagged SIRV2gp37R29A in S. islandicus
pEXA-gp37H47A-Chis	This work	Expression of C-terminal His-tagged SIRV2gp37H47A in S. islandicus
pEXA-gp37L98A-Chis	This work	Expression of C-terminal His-tagged SIRV2gp37L98A in S. islandicus
pEXA-gp37E102A-Chis	This work	Expression of C-terminal His-tagged SIRV2gp37E102A in S. islandicus
pEXA-Nhis-SiL1451	This work	Expression of N-terminal His-tagged SiL1451 in S. islandicus
pEXA-Nhis-SiL1451D34A	This work	Expression of N-terminal His-tagged SiL1451D34A in S. islandicus
pEXA-Nhis-SiL1451E129A	This work	Expression of N-terminal His-tagged SiL1451E129A in S. islandicus
pEXA-Nhis-SiL1451R133A	This work	Expression of N-terminal His-tagged SiL1451R133A in S. islandicus
pEXA-Nhis-SiL1451M148A	This work	Expression of N-terminal His-tagged SiL1451M148A in S. islandicus
pGE1-SIRV2gp38.sp	This work	Plasmid-borne subtype I-A mini CRISPR matching SIRV2gp38
pGE1-SIRV2gp03.noPAM.sp	This work	Plasmid-borne subtype I-A mini CRISPR matching a SIRV2gp03 region without a PAM sequence at the 5' end, thus unable to elicit I-A immunity

### Sheet: ST3. Oligos
Supplementary Table 3. List of oligonucleotides used in this work
Name	Sequence
Knockout of SIRV2gp37
gp37_PSID-I_F	aac GCA TCA TGG CCA ATT GCA TTT ATT ATT TCT TCA TTA TCA
gp37_PSID-I_R	tac TGA TAA TGA AGA AAT AAT AAA TGC AAT TGG CCA TGA TGC
D.gp37-PaeI-HR.L.L	A GCA TGC CCT CAA GAT GTC AGA GCA AAA G
D.gp37-HR.L.L´-HR.L.R´	CGG AAA TGG GTT AAC CCA AAT G ACT TTA TTC ATT TTT CCT CAC CTT C
D.gp37-HR.L.R-HR.R.L	GAA GGT GAG GAA AAA TGA ATA AAG T CAT TTG GGT TAA CCC ATT TCC G
D.gp37-NheI-HR.R.R´	AAA GCT AGC CTG CAA AGA ATG TTC CTA ATT CAC
D.gp37check F v2	AGG CAT TAC CAG ATA TCA TAG CG
D.gp37check R v2	AAT ATC GGA AAT TGC TTG ACC TAG G
N-HA-tagging of SIRV2gp37
SpacerIII_F	aac AGG AAA AAT GAA TAA AGT CTA TTT GGC AAA TGC ATT TTC
SpacerIII_R	tac GAA AAT GCA TTT GCC AAA TAG ACT TTA TTC ATT TTT CCT
N-HA_gp37.R_F	ATG TAC CCA TAC GAT GTT CCA GAT TAC GCT ATG AAT AAA GTC TAT TTG GCA AAT GCA TTT
N-HA_gp37.L_R	AGC GTA ATC TGG AAC ATC GTA TGG GTA CAT ATT CAT TTT TCC TCC CCT TCA ACT GGT TTA
N-HA mutant check F	CCA TAC GAT GTT CCA GAT TAC GC
Construction of SIRV2 DacrIIIB-1 Para-gp29
SIRV2 L-arm Forward	ATT GCATGC CTA GAT CTC CAA AAA TCG ATT TC
SIRV2 L-arm Reverse	ATT CAGCTG TTC TCA CTT TCC AGA TAC TAA TTC
SIRV2 R-arm Forward	ATT GCTAGC TAA AAT TAT TTA GCT TGC GTA TTT GG
SIRV2 R-arm Reverse	ATT CTCGAG CAA ATA TTG CGT ACT AAA AAA TTG TG
Spacer Forward	AAG AGA CGG TCA GGA AAT GAT TAA TTT TTT TTA TCT TTA ATT
Spacer Reverse	AGC AAT TAA AGA TAA AAA AAA TTA ATC ATT TCC TGA CCG TCT
Construction of SIRV2 (+gp29)
gp37_PSID-I_F	aac GCA TCA TGG CCA ATT GCA TTT ATT ATT TCT TCA TTA TCA
gp37_PSID-I_R	tac TGA TAA TGA AGA AAT AAT AAA TGC AAT TGG CCA TGA TGC
D.gp37-PaeI-HR.L.L	A GCATGC CCT CAA GAT GTC AGA GCA AAA G
37to29.armL.R´	TAG ACT TTA TTC AT TTT TCC TCA CCT TCA ACT GGT TTA A
37to29.armR.F	TAA TTG TAG ACT AA TAA GTA AAA TAA AAT TTT TTT CAG TTT TTT GAG
D.gp37-NheI-HR.R.R´	AAA GCTAGC CTG CAA AGA ATG TTC CTA ATT CAC
37to29.GP29.F	AGT TGA AGG TGA GGA AAA ATG AAT AAA GTC TAT CTT GCA AAT GCA
37to29.GP29.R	TTT TAT TTT ACT TA TTA GTC TAC AAT TAT CTC AAA AAA TTG AAC
Check.GP29.F	TTA GAG AAA GAA GAT AAA TTG TAT GTT G
SIRV2gp37H47A catalytically dead mutation
i1.dGp37sp1.F	aag TGA TGC TAC AAT TCA GTT AAT AAA TTC ACT ATG TGA TAC
i1.dGp37sp1.R	agc GTA TCA CAT AGT GAA TTT ATT AAC TGA ATT GTA GCA TCA
Check.dGp37.F	GGA GCA GAT GCT ACA ATT CAA CTC
Check.dGp37.wt.F	GGC CAT GAT GCT ACA ATT CAG TTA
Clone gp37 for expression in Sulfolobus and E.coli
NdeI.gp37.F	aaa CATATG AAT AAA GTC TAT TTG GCA AAT GCA
NotI.gp37.gp29.R	tta GCGGCCGCG TCT ACA ATT ATC TCA AAA AAT TGA AC
NdeI.gp29.F	aaa CATATG AAT AAA GTC TAT CTT GCA AAT GCA
Mutations of SIRV2gp37
dGp37.R	GAA TTT ATG AGT TGA ATT GTA GCA TCT GCT CCA ATT GCA TTT ATT ATT TCT TCA TTA TC
dGp37.F	GCA ATT GGA GCA GAT GCT ACA ATT CAA CTC ATA AAT TCA CTA TGT GAT ACA AAA TTA G
GP37.A49S.F	GGC CAT GAT TCT ACA ATT CAG TTA ATA AAT TCA tta TGT GAT AC
GP37.A49S.R	CTG AAT TGT AGA ATC ATG GCC AAT TGC ATT TAT TAT TTC TTC ATT ATC
dGPp37_E102A.F	CTG AAA TTG TAC GCC AGC GGG AAA GTT CAA TTT TTT GAG ATA ATT G
dGPp37_E102A.R	TTG AAC TTT CCC GCT GGC GTA CAA TTT CAG TAT TTC TTC TAA GC
dGPp37_Y101A.F	GAA GAA ATA CTG AAA TTA GCC GAG AGC GGA AAA GTT CAA TTT TTT GAG
dGPp37_Y101A.R	GAA CTT TTC CGC TCT CGG CTA ATT TCA GTA TTT CTT CTA AGC TTA ATA TTT TTC C
Dgp37_E102A_Y101A.F	GAA GAA ATA CTG AAA TTA GCC GCC AGC GGA AAA GTT CAA TTT TTT G
Dgp37_E102A_Y101A.R	GAA CTT TTC CGC TGG CGG CTA ATT TCA GTA TTT CTT CTA AGC TTA ATA TTT TTC
dGPp37_R29A.F	CAA TTG ATA AAA TTG ATG CCT TGG AAT TTT GTA CAA ATA TTG ATA ATG AAG
dGPp37_R29A.R	TAC AAA ATT CCA AGG CAT CAA TTT TAT CAA TTG TCA CTT TTA TTG GAA ATT TAG
Mutations of SiL1451
dSiL1451_D34A.F	CAA GAC GAT ATA GTA TAT GCC TTG GGG TGT GGA GAT GGA AGG ATA ATA ATA AC
dSiL1451_D34A.R	CCA TCT CCA CAC CCC AAG GCA TAT ACT ATA TCG TCT TGA GAG ACT TTA GC
dSiL1451_E129A.F	GAG TGG TTT CCC ATG CAT TCG AAA TAA GGG GTT GGA ATC
dSiL1451_E129A.R	CCC CTT ATT TCG AAT GCA TGG GAA ACC ACT CTA GTT CCT GG
dSiL1451_R133A.F	CCA CGA ATT TGA AAT CGC AGG GTG GAA TCC AAA GGA AGT AAT AAA AG
dSiL1451_R133A.R	CTT TGG ATT CCA CCC TGC GAT TTC AAA TTC GTG GGA AAC CAC TCT A
dSiL1451_M148A.F	GTT GAA GAT GGA AAC GCA AAT CAT ACA GTG TAT CTC TAT GTA ATT GG
dSiL1451_M148A.R	ATA CAC TGT ATG ATT TGC GTT TCC ATC TTC AAC TTT TAT TAC TTC CTT TG
dSiL1451_K142A.F	CCA AAG GAA GTA ATC GCC GTC GAA GAT GGA AAT ATG AAC C
dSiL1451_K142A.R	TCC ATC TTC GAC GGC GAT TAC TTC CTT TGG ATT CCA ACC CC
Cloning of recombinant Cren7
NdeI.SiLCren7.F	attaaCATATG AGT TCG GGT AAA AAA GCA GT
NotI.SiLCren7.R	aaGCGGCCGC TTA TAT TGG ATA ATC ATC TGG TAG TTT
Clone Nhis aKTM in the first cloning site of pGE1/2_araMCSnew
PvuII. Nhis.F	aaaCAGCTG ATG GGC AGC AGC CAT CAC CAT
XmaJI. SiL1451.R	aaaCCTAGG TCA TTT ATG TTC ACC AAT TAC ATA GAG
Clone Nhis aKTM into pETDuet
BamHI.EK.SiL1451.F	ataGGATCC GGACGACGACAAG ATG AGT TAC GTA CCG CAT GTT C
NotI.1451.R	aaGCGGCCGC TCA TTT ATG TTC ACC AAT TAC ATA GAG
Cloning with Chis into pET-30
NdeI.SiL1451.F	attaaCATATG AGT TAC GTA CCG CAT GTT CCT T
NotI.SiL1451.R	aaGCGGCCGC TTT ATG TTC ACC AAT TAC ATA GAG
Clone untagged aKTM into pET30
NdeI.SiL1451.F	attaaCATATG AGT TAC GTA CCG CAT GTT CCT T
NotI.SiL1451.R	aaGCGGCCGC TCA TTT ATG TTC ACC AAT TAC ATA GAG
Clone gp37 into pGE1/2 second cloning site
NdeI.gp37.F	AAA CAT ATG AAT AAA GTC TAT TTG GCA AAT GCA
MluI.gp37.R	AAA ACG CGT TTA GTC TAC AAT TAT CTC AAA AAA TTG AAC
Knockdown SiL1451
IA.KD.1451sp1.F	aag GAA CAT TGT AAC TAC AGT AGC CTC CGA AAT ATC GAC CTC G
IA.KD.1451sp1.R	agc CGA GGT CGA TAT TTC GGA GGC TAC TGT AGT TAC AAT GTT C
RT-PCR
SiL1451.qPCR.F	AG TTA CGT ACC GCA TGT TCC T
SiL1451.qPCR.R	CCT CCC TTA TTC TCT CAT CGT
PCNA.SiL1586.F	TGC CTC TTT TCT CTT AGC TAC TT
PCNA.SiL1586.R	GTT GCA TTG GAT AGG GCT CA
CRISPR-targeting
IA-SIRV2gp38.sp.F	aag TGT CTA GCT AAT TGT AGA TGA TAA TTA ATA ATT TTT GGA TA
IA-SIRV2gp38.sp.R	agc TAT CCA AAA ATT ATT AAT TAT CAT CTA CAA TTA GCT AGA CA
IA-SIRV2gp03.noPAM.sp.F	aag GTA AAT ATA TAC ACA GAT ACA TAT GAG TGG TGG GAG TTC A
IA-SIRV2gp03.noPAM.sp.R	agc TGA ACT CCC ACC ACT CAT ATG TAT CTG TGT ATA TAT TTA C
Competition assay
Check.dgp37	GGA GCA GAT GCT ACA ATT CAA CTC
Check.gp37wt	GGC CAT GAT GCT ACA ATT CAG TTA

### Sheet: ST4. KineticsData
Supplementary Table 4. Determination of RING nuclease activity of vRING proteins
	Fraction of cA4 cut
Time (min)	gp29			gp37-E.coli		gp37-Sis		gp37 A49A
0	0.17528	0.167211	0.241263	0.178895	0.241652	0.208783	0.268267	0.346245	0.478433	0.369028
0.05	0.187888	0.128403	0.0122931	0.150311	0.159056	0.204285	0.270263	0.233337	0.399265	0.29989
0.166	0.249483	0.15669	0.143341	0.223339	0.213046	0.236415	0.4196*	0.30006	0.462344	0.435065
0.333	0.309706	0.217906	0.206409	0.203414	0.194927	0.33381	0.297095	0.42946	0.496475	0.499085
0.666	0.432731	0.387572	0.378406	0.197781	0.217365	0.250122	0.300465	0.49039	0.565434	0.504486
1	0.493542	0.436859	0.465337	0.191911	0.232201	0.230943	0.258767	0.50577	0.607743	0.529711
2	0.583573	0.544031	0.58912	0.231273	0.320106	0.358996	0.321848	0.540505	0.629522	0.563721
3	0.651754	0.613254	0.640726	0.301189	0.413053	0.352822	0.318672	0.526651	0.670294	0.570997
5	0.737951	0.738725	0.744253	0.287259	0.427166	0.339425	0.342288	0.582703	0.659486	0.614059
10	0.871084	0.887537	0.89586	0.434485	0.502558	0.479394	0.378792	0.63107	0.748872	0.687863
15	0.933535	0.930351	0.920491	0.39013	0.440464	0.428294	0.408422	0.708541	0.766483	0.712362
* outlier values discarded from analysis
Non-linear regression single exponential curve (y=m1 + m2*(1-exp(-m3*x)); m1=0.1, m2=1 and m3=1)
Best fit values
	gp29	gp37-E.coli	gp37-Sis	gp37 A49A
a	0.1651	0.1791	0.2497	0.3772
b	0.7299	0.2709	0.1853	0.3009
c	0.3969	0.2566	0.2004	0.6375
95% profile likelihood
	gp29		gp37-E.coli		gp37-Sis		gp37 A49A
a	0.1265 to 0.2026		0.1440 to 0.2128		0.2190 to 0.2785		0.3169 to 0.4284
b	0.6725 to 0.7884		0.2069 to 0.3559		0.1260 to 0.5249		0.2395 to 0.3644
c	0.3077 to 0.5115		0.1166 to 0.4710		0.02940 to 0.5047		0.2488 to 1.622
Goodness of fit
Degrees of freedom	30		19		18		30
R squared	0.961		0.8268		0.7508		0.7725
Sum of squares	0.09896		0.04155		0.02656		0.1302
Sy.x	0.05743		0.04676		0.03842		0.06587
Number of points
# of X values analyzed	33		33		33		33
# of Y values analyzed	33		22		21		33

### Sheet: ST5. qPCRData
Supplementary Table 5. PCR efficiency and results of SiL_1451 gene expression analysis
SiL_1451 Standard curve
Mean Cq
LogQuant	a	b	c	average	std.dev	# copies
6	4.53856	4.47501	4.59538	4.53632	0.049167	811437000
5	7.04381	7.04478	7.2616	7.11673	0.102441	81143700
4	10.7316	10.8332	11.0339	10.8663	0.125609	8114370
3	13.7566	14.7149	14.5307	14.334	0.415197	811437
2	17.4902	17.3613	17.3506	17.4007	0.0634485	81143.7
1	21.0204	20.6679	21.0908	20.9264	0.185021	8114.37
0	Undetermined	Undetermined	36.5062
	E=1.99997
	Efficiency=99.99%
SiL_1585 (PCNA) standard curve
Mean Cq
LogQuant	a	b	c	average	std.dev
6	4.4705	4.45915	-	4.46483	0.00567245
5	7.07273	6.89856	6.77023	6.91384	0.123965
4	10.7727	10.8011	10.6141	10.7293	0.0822648
3	14.1845	13.9939	13.8564	14.0116	0.134522
2	17.205	17.3387	17.1505	17.2314	0.0790695
1	20.7687	20.9731	20.5586	20.7668	0.169246
0	Undetermined	Undetermined	Undetermined
	E=2.01
	Efficiency=100.626765761439
Results of SiL_1451 gene expression analysis in the control and a sil_1451 knockdown strain
	DCas6(I-D)			DCas6(I-D) KD.SiL1451
Mean Cq	Control 1	Control 2	Control 3	Sample 1		Sample 2		Sample 3
SiL_1451	35.5069	34.3583	26.6001	10.2603		13.2776		4.73814
PCNA	23.2325	23.1753	22.9908	24.2277		23.2106		24.243
Results of Non-reverse transcriptase controls
	DCas6(I-D)			DCas6(I-D) KD.SiL1451
Mean Cq	Control 1	Control 2	Control 3	Sample 1		Sample 2		Sample 3
SiL_1451	Undetermined	Undetermined	Undetermined	Undetermined		Undetermined		39.6594
PCNA	Undetermined	Undetermined	Undetermined	Undetermined		36.192		Undetermined
